# Profiling acetogenic community dynamics in anaerobic digesters - comparative analyses using next-generation sequencing and T-RFLP

**DOI:** 10.1101/2021.01.26.427894

**Authors:** Abhijeet Singh, Bettina Müller, Anna Schnürer

**Author notes:** For correspondence.; Address: Department of Molecular Sciences, Box 7025, 75007 Uppsala, Sweden.

## Abstract

Acetogens play a key role in anaerobic degradation of organic material and in maintaining biogas process efficiency. Profiling this community and its temporal changes can help evaluate process stability and function, especially under disturbance/stress conditions, and avoid complete process failure. The formyltetrahydrofolate synthetase (FTHFS) gene can be used as a marker for acetogenic community profiling in diverse environments. In this study, we developed a new high-throughput FTHFS gene sequencing method for acetogenic community profiling and compared it with conventional T-RFLP of the FTHFS gene, 16S rRNA gene-based profiling of the whole bacterial community, and indirect analysis via 16S rRNA profiling of the FTHFS gene-harbouring community. Analyses and method comparisons were made using samples from two laboratory-scale biogas processes, one operated under stable control and one exposed to controlled overloading disturbance. Comparative analysis revealed satisfactory detection of the bacterial community and its changes for all methods, but with some differences in resolution and taxonomic identification. FTHFS gene sequencing was found to be the most suitable and reliable method to study acetogenic communities. These results pave the way for community profiling in various biogas processes and in other environments where the dynamics of acetogenic bacteria have not been well studied.

**GRAPHICAL ABSTRACT:** 

**ONE SENTENCE SUMMARY:** Our high-throughput FTHFS gene AmpSeq method for barcoded samples and unsupervised analysis with AcetoScan accurately reveals temporal dynamics of acetogenic community structure in anaerobic digesters.
