## Supplementary data 1 for "Profiling acetogenic community dynamics in anaerobic digesters - comparative analyses using next-generation sequencing and T-RFLP"

### Sheet: Process_metadata
Reactor	Date	Days	CO2 (%)	Temperature (°C)	pH	Gas (mL/day)	OLR (gVS/L*day)	OLR (gVS/day)	CH4_Volume (mL/day)	CH4 (%)	Acetate (g/L)	Propionate (g/L)	I_butyrate (g/L)	Butyrate (g/L)	I_valerate (g/L)	Valerate (g/L)	VFA (g/L)	Replication (count)
GR1	141230	1	33	37	7.96	11049	4.09389	20.4694	4457.52	58.45	0.2	0.04	0	0	0	0	0.24	3
GR1	150106	7	32	37	8	11758.9	4.09389	20.4694	4554.12	59.69	0.4	0.05	0	0	0	0	0.45	3
GR1	150113	14	35	37	7.99	12687.8	4.09389	20.4694	7463.9	61.41	0.5	0.04	0	0	0	0	0.54	3
GR1	150115	16	35	37	0	12191.1	4.09389	20.4694	7463.9	61.43	0.5	0.06	0	0	0	0	0.56	3
GR1	150127	28	36	37	8.29	12782	4.09389	20.4694	6687.61	57.34	0.1	0.04	0	0	0	0	0.14	3
GR1	150210	42	37	37	8.02	14393.5	4.09389	20.4694	7630.6	57.26	0.86	0.5	0	0	0	0	1.36	3
GR1	150224	56	36	37	8.08	14727.8	4.09389	20.4694	8273.37	54.41	1.5	0.7	0.07	0.3	0.01	0	2.58	3
GR1	150303	63	37	37	8.12	13570.7	4.09389	20.4694	4575.9	54.41	0.6	0.4	0	0	0	0	1	3
GR1	150324	84	39	37	8.13	10592.6	4.09389	20.4694	6591.14	57.85	1.9	1.4	0.1	0.03	0.2	0	3.63	3
GR1	150331	91	41	37	7.82	10278.2	4.09389	20.4694	5115.7	52.01	4	2.3	0.3	0.1	0.6	0.3	7.6	3
GR1	150405	95	40	37	0	9619.26	4.09389	20.4694	0	52.01	5.2	2.5	1	1	1	0	10.7	3
GR1	150408	99	42	37	0	6587.65	4.09389	20.4694	4049.54	50.96	6.2	3.05	1	1	1	0	12.25	3
GR1	150414	105	43	37	7.7	5358.07	4.09389	20.4694	3060.72	50.96	7.3	3.1	0.8	0.8	1.4	0.4	13.8	3
GR1	150421	112	44	37	7.69	4592.23	4.09389	20.4694	2225.95	44.2	11.6	4	1	1	1	0	18.6	3
GR1	150428	119	48	37	7.4	4783.46	4.09389	20.4694	1568.44	40.98	12.4	4.6	1.5	1.7	2.6	0.6	23.4	3
GR1	150512	133	50	37	7.03	4536.81	2.48914	12.4457	1783.23	43.06	12.6	4.5	1.7	2.3	2.9	0.6	24.6	3
GR1	150519	140	49	37	7.15	4664.37	2.48914	12.4457	2005.14	43.06	11.6	4.7	1.6	2.2	2.9	0.5	23.5	3
GR1	150609	161	44	37	7.07	5120.02	2.48914	12.4457	2208.09	43.26	9	4.8	1.6	2.6	3.3	0.4	21.7	3
GR1	150623	175	42	37	7.19	4985.95	2.48914	12.4457	2543	47.5	7.9	5.1	1.6	2.2	3.2	0.5	20.5	3
GR1	150630	182	42	37	7.5	6165.41	2.48914	12.4457	2672.24	48.8	6.6	4.4	1.4	1.6	2.8	0.4	17.2	3
GR1	150709	191	40	37	7.45	6996.1	2.48914	12.4457	2888.85	48.8	5.2	4.4	1.3	0.8	2.5	0.4	14.6	3
GR1	150723	205	28	37	7.66	8256.17	2.48914	12.4457	3893.87	48.8	5.08	2.5	0	1	1	0	9.58	3
GR1	150730	212	32	37	7.85	10587.9	2.48914	12.4457	4550.27	48.8	4.2	2.86	0	0	0	0	7.06	3
GR1	150812	225	34	37	8.11	10432	2.48914	12.4457	5881.18	57.51	3.5	0.02	0	0	0	0	3.52	3
GR1	150818	231	37	37	7.99	10301.9	2.48914	12.4457	5122.08	57.51	2.5	0	0	0	0	0	2.5	3
GR1	150825	238	36	37	0	11550.3	2.48914	12.4457	5176	56.43	1.52	0	0	0	0	0	1.52	3
GR1	150915	259	38	37	7.78	8558.57	2.48914	12.4457	4551.56	55.98	0.05	0	0.005	0	0	0	0.055	3
GR1	150922	266	36	37	0	7180.05	2.48914	12.4457	3503.45	53.3	0	0	0	0	0	0	0	3
GR1	150929	273	36	37	7.9	7900.08	2.48914	12.4457	5067.61	57.25	0.08	0	0	0	0	0	0.08	3
GR1	151013	287	34	37	7.99	10327.4	2.48914	12.4457	4756.86	56.22	0.2	0.03	0	0	0	0	0.23	3
GR1	151103	308	36	37	7.96	9847.03	2.48914	12.4457	5378.28	55	0.2	0	0	0	0	0	0.2	3
GR1	151117	322	36	37	7.95	9053.77	2.48914	12.4457	4708.83	54.82	0.7	0.02	0	0	0	0	0.72	3
GR1	151208	343	35	37	8.06	9173.57	2.48914	12.4457	4912.06	56.17	0.9	0.01	0	0	0	0	0.91	3
GR1	151215	350	35	37	8.2	11210.4	2.48914	12.4457	5480.57	53.38	0.9	0.01	0	0	0	0	0.91	3
GR2	141230	1	33	37	7.95	6733.18	2.48914	12.4457	3117.92	58.92	0.1	0.01	0	0.2	0	0	0.31	3
GR2	150113	14	34	37	8.13	7683.32	2.48914	12.4457	4845.59	59.63	0	0	0	0	0	0	0	3
GR2	150115	16	32	37	0	7745.15	2.48914	12.4457	0	59.63	0	0	0	0	0	0	0	3
GR2	150127	28	35	37	0	8848.13	2.48914	12.4457	4148.7	57.84	0.04	0	0	0	0	0	0.04	3
GR2	150210	42	35	37	7.83	8774.62	2.48914	12.4457	5010.06	57.11	0	0	0	0	0	0	0	3
GR2	150224	56	34	37	0	9368.08	2.48914	12.4457	4470.08	56.17	0.05	0	0	0	0	0	0.05	3
GR2	150303	63	34	37	7.95	8161.44	2.48914	12.4457	4179.9	56.17	0.03	0	0	0	0	0	0.03	3
GR2	150324	84	36	37	7.89	7546.46	2.48914	12.4457	4195.06	59.94	0.03	0	0	0	0	0	0.03	3
GR2	150331	91	35	37	7.76	8090.61	2.48914	12.4457	3996.28	57.57	0.02	0	0	0	0	0	0.02	3
GR2	150405	95	33	37	0	0	2.48914	12.4457	0	57.57	0	0	0	0	0	0	0	3
GR2	150408	99	33	37	0	9442.23	2.48914	12.4457	4098.36	59.63	0	0	0	0	0	0	0	3
GR2	150414	105	34	37	8	8888.95	2.48914	12.4457	4611.05	59.63	0	0	0.07	0.1	0	0	0.17	3
GR2	150428	119	38	37	8.4	8480.34	2.48914	12.4457	4561.92	58.4	0	0	0	0	0	0	0	3
GR2	150512	133	34	37	7.87	8597.4	2.48914	12.4457	4378.42	58.61	0	0	0.5	0	0.3	0.7	1.5	3
GR2	150519	140	34	37	8.22	9665.65	2.48914	12.4457	4697.1	58.61	0	0	0.3	0.3	0	0.6	1.2	3
GR2	150609	161	35	37	8.07	8333.3	2.48914	12.4457	4330.75	54.58	0.03	0	0	0	0	0	0.03	3
GR2	150623	175	34	37	7.94	9820.6	2.48914	12.4457	4905.14	59.36	0.4	0.03	0	0	0	0	0.43	3
GR2	150630	182	34	37	0	9510.69	2.48914	12.4457	4473.59	56.41	0.04	0	0	0	0	0	0.04	3
GR2	150709	191	33	37	7.93	8611.51	2.48914	12.4457	4296.13	56.41	0.08	0	0	0	0	0	0.08	3
GR2	150723	205	34	37	8.05	8147.83	2.48914	12.4457	4213.83	56.41	0	0	0	0	0	0	0	3
GR2	150730	212	27	37	7.49	7868.45	2.48914	12.4457	4161.33	56.41	0	0	0	0	0	0	0	3
GR2	150812	225	34	37	8.01	9706.83	2.48914	12.4457	4389.16	55.8	0.1	0	0	0	0	0	0.1	3
GR2	150818	231	35	37	8.03	8822.19	2.48914	12.4457	4584.27	55.8	0.07	0	0	0	0	0	0.07	3
GR2	150825	238	35	37	0	9363.21	2.48914	12.4457	4767.85	57.86	0	0	0	0	0	0	0	3
GR2	150915	259	36	37	0	8035.32	2.48914	12.4457	3834.58	52.01	0.03	0	0	0	0	0	0.03	3
GR2	150929	273	34	37	8.11	7372.31	2.48914	12.4457	4784.79	56.22	0	0	0	0	0	0	0	3
GR2	151013	287	35	37	7.97	7249.39	2.48914	12.4457	3845.49	55.76	0.05	0	0	0	0	0	0.05	3
GR2	151103	308	35	37	8.1	7438.82	2.48914	12.4457	3923.74	54.04	0	0	0	0	0	0	0	3
GR2	151117	322	34	37	8.15	9713.83	2.48914	12.4457	5089.82	54.06	0.08	0	0.1	0	0	0	0.18	3
GR2	151208	343	36	37	8.08	10306.1	2.48914	12.4457	4847.9	54.68	0	0	0	0	0	0	0	3
GR2	151215	350	36	37	8.12	10430.7	2.48914	12.4457	4874.16	52.38	0	0	0	0	0	0	0	3

### Sheet: TRFLP_metadata
Reactor	Date	Days	CO2 (%)	Temperature (°C)	pH	Gas (mL/day)	OLR (gVS/L*day)	OLR (gVS/day)	CH4_Volume (mL/day)	CH4 (%)	Acetate (g/L)	Propionate (g/L)	I_butyrate (g/L)	Butyrate (g/L)	I_valerate (g/L)	Valerate (g/L)	VFA (g/L)
GR1	141230	1	33	37	7.96	11049	4.09389	20.4694	4457.52	58.45	0.2	0.04	0	0	0	0	0.24
GR1	150113	14	35	37	7.99	12687.8	4.09389	20.4694	7463.9	61.41	0.5	0.04	0	0	0	0	0.54
GR1	150210	42	37	37	8.02	14393.5	4.09389	20.4694	7630.6	57.26	0.86	0.5	0	0	0	0	1.36
GR1	150303	63	37	37	8.12	13570.7	4.09389	20.4694	4575.9	54.41	0.6	0.4	0	0	0	0	1
GR1	150324	84	39	37	8.13	10592.6	4.09389	20.4694	6591.14	57.85	1.9	1.4	0.1	0.03	0.2	0	3.63
GR1	150414	105	43	37	7.7	5358.07	4.09389	20.4694	3060.72	50.96	7.3	3.1	0.8	0.8	1.4	0.4	13.8
GR1	150428	119	48	37	7.4	4783.46	4.09389	20.4694	1568.44	40.98	12.4	4.6	1.5	1.7	2.6	0.6	23.4
GR1	150519	140	49	37	7.15	4664.37	2.48914	12.4457	2005.14	43.06	11.6	4.7	1.6	2.2	2.9	0.5	23.5
GR1	150709	191	40	37	7.45	6996.1	2.48914	12.4457	2888.85	48.8	5.2	4.4	1.3	0.8	2.5	0.4	14.6
GR1	150730	212	32	37	7.85	10587.9	2.48914	12.4457	4550.27	48.8	4.2	2.86	0	0	0	0	7.06
GR1	150818	231	37	37	7.99	10301.9	2.48914	12.4457	5122.08	57.51	2.5	0	0	0	0	0	2.5
GR1	150915	259	38	37	7.78	8558.57	2.48914	12.4457	4551.56	55.98	0.05	0	0.005	0	0	0	0.055
GR1	151013	287	34	37	7.99	10327.4	2.48914	12.4457	4756.86	56.22	0.2	0.03	0	0	0	0	0.23
GR1	151117	322	36	37	7.95	9053.77	2.48914	12.4457	4708.83	54.82	0.7	0.02	0	0	0	0	0.72
GR1	151208	343	35	37	8.06	9173.57	2.48914	12.4457	4912.06	56.17	0.9	0.01	0	0	0	0	0.91
GR1	151215	350	35	37	8.2	11210.4	2.48914	12.4457	5480.57	53.38	0.9	0.01	0	0	0	0	0.91
GR2	141230	1	33	37	7.95	6733.18	2.48914	12.4457	3117.92	58.92	0.1	0.01	0	0.2	0	0	0.31
GR2	150113	14	34	37	8.13	7683.32	2.48914	12.4457	4845.59	59.63	0	0	0	0	0	0	0
GR2	150210	42	35	37	7.83	8774.62	2.48914	12.4457	5010.06	57.11	0	0	0	0	0	0	0
GR2	150303	63	34	37	7.95	8161.44	2.48914	12.4457	4179.9	56.17	0.03	0	0	0	0	0	0.03
GR2	150324	84	36	37	7.89	7546.46	2.48914	12.4457	4195.06	59.94	0.03	0	0	0	0	0	0.03
GR2	150414	105	34	37	8	8888.95	2.48914	12.4457	4611.05	59.63	0	0	0.07	0.1	0	0	0.17
GR2	150428	119	38	37	8.4	8480.34	2.48914	12.4457	4561.92	58.4	0	0	0	0	0	0	0
GR2	150519	140	34	37	8.22	9665.65	2.48914	12.4457	4697.1	58.61	0	0	0.3	0.3	0	0.6	1.2
GR2	150709	191	33	37	7.93	8611.51	2.48914	12.4457	4296.13	56.41	0.08	0	0	0	0	0	0.08
GR2	150730	212	27	37	7.49	7868.45	2.48914	12.4457	4161.33	56.41	0	0	0	0	0	0	0
GR2	150818	231	35	37	8.03	8822.19	2.48914	12.4457	4584.27	55.8	0.07	0	0	0	0	0	0.07
GR2	150915	259	36	37	0	8035.32	2.48914	12.4457	3834.58	52.01	0.03	0	0	0	0	0	0.03
GR2	151013	287	35	37	7.97	7249.39	2.48914	12.4457	3845.49	55.76	0.05	0	0	0	0	0	0.05
GR2	151117	322	34	37	8.15	9713.83	2.48914	12.4457	5089.82	54.06	0.08	0	0.1	0	0	0	0.18
GR2	151208	343	36	37	8.08	10306.1	2.48914	12.4457	4847.9	54.68	0	0	0	0	0	0	0
GR2	151215	350	36	37	8.12	10430.7	2.48914	12.4457	4874.16	52.38	0	0	0	0	0	0	0

### Sheet: 16S_metadata
Reactor	Date	Days	CO2 (%)	Temperature (°C)	pH	Gas (mL/day)	OLR (gVS/L*day)	OLR (gVS/day)	CH4_Volume (mL/day)	CH4 (%)	Acetate (g/L)	Propionate (g/L)	I_butyrate (g/L)	Butyrate (g/L)	I_valerate (g/L)	Valerate (g/L)	VFA (g/L)	Replication (count)
GR1	141230	1	33	37	7.96	11049	4.09389	20.4694	4457.52	58.45	0.2	0.04	0	0	0	0	0.24	3
GR1	150106	7	32	37	8	11758.9	4.09389	20.4694	4554.12	59.69	0.4	0.05	0	0	0	0	0.45	3
GR1	150113	14	35	37	7.99	12687.8	4.09389	20.4694	7463.9	61.41	0.5	0.04	0	0	0	0	0.54	3
GR1	150115	16	35	37	0	12191.1	4.09389	20.4694	7463.9	61.43	0.5	0.06	0	0	0	0	0.56	3
GR1	150127	28	36	37	8.29	12782	4.09389	20.4694	6687.61	57.34	0.1	0.04	0	0	0	0	0.14	3
GR1	150210	42	37	37	8.02	14393.5	4.09389	20.4694	7630.6	57.26	0.86	0.5	0	0	0	0	1.36	3
GR1	150224	56	36	37	8.08	14727.8	4.09389	20.4694	8273.37	54.41	1.5	0.7	0.07	0.3	0.01	0	2.58	3
GR1	150303	63	37	37	8.12	13570.7	4.09389	20.4694	4575.9	54.41	0.6	0.4	0	0	0	0	1	3
GR1	150331	91	41	37	7.82	10278.2	4.09389	20.4694	5115.7	52.01	4	2.3	0.3	0.1	0.6	0.3	7.6	3
GR1	150324	84	39	37	8.13	10592.6	4.09389	20.4694	6591.14	57.85	1.9	1.4	0.1	0.03	0.2	0	3.63	3
GR1	150405	95	40	37	0	9619.26	4.09389	20.4694	0	52.01	5.2	2.5	1	1	1	0	10.7	3
GR1	150408	99	42	37	0	6587.65	4.09389	20.4694	4049.54	50.96	6.2	3.05	1	1	1	0	12.25	3
GR1	150414	105	43	37	7.7	5358.07	4.09389	20.4694	3060.72	50.96	7.3	3.1	0.8	0.8	1.4	0.4	13.8	3
GR1	150421	112	44	37	7.69	4592.23	4.09389	20.4694	2225.95	44.2	11.6	4	1	1	1	0	18.6	3
GR1	150428	119	48	37	7.4	4783.46	4.09389	20.4694	1568.44	40.98	12.4	4.6	1.5	1.7	2.6	0.6	23.4	3
GR1	150512	133	50	37	7.03	4536.81	2.48914	12.4457	1783.23	43.06	12.6	4.5	1.7	2.3	2.9	0.6	24.6	3
GR1	150519	140	49	37	7.15	4664.37	2.48914	12.4457	2005.14	43.06	11.6	4.7	1.6	2.2	2.9	0.5	23.5	3
GR1	150609	161	44	37	7.07	5120.02	2.48914	12.4457	2208.09	43.26	9	4.8	1.6	2.6	3.3	0.4	21.7	3
GR1	150623	175	42	37	7.19	4985.95	2.48914	12.4457	2543	47.5	7.9	5.1	1.6	2.2	3.2	0.5	20.5	3
GR1	150630	182	42	37	7.5	6165.41	2.48914	12.4457	2672.24	48.8	6.6	4.4	1.4	1.6	2.8	0.4	17.2	3
GR1	150709	191	40	37	7.45	6996.1	2.48914	12.4457	2888.85	48.8	5.2	4.4	1.3	0.8	2.5	0.4	14.6	3
GR1	150723	205	28	37	7.66	8256.17	2.48914	12.4457	3893.87	48.8	5.08	2.5	0	1	1	0	9.58	3
GR1	150730	212	32	37	7.85	10587.9	2.48914	12.4457	4550.27	48.8	4.2	2.86	0	0	0	0	7.06	3
GR1	150812	225	34	37	8.11	10432	2.48914	12.4457	5881.18	57.51	3.5	0.02	0	0	0	0	3.52	3
GR1	150818	231	37	37	7.99	10301.9	2.48914	12.4457	5122.08	57.51	2.5	0	0	0	0	0	2.5	3
GR1	150825	238	36	37	0	11550.3	2.48914	12.4457	5176	56.43	1.52	0	0	0	0	0	1.52	3
GR1	150915	259	38	37	7.78	8558.57	2.48914	12.4457	4551.56	55.98	0.05	0	0.005	0	0	0	0.055	3
GR1	150922	266	36	37	0	7180.05	2.48914	12.4457	3503.45	53.3	0	0	0	0	0	0	0	3
GR1	150929	273	36	37	7.9	7900.08	2.48914	12.4457	5067.61	57.25	0.08	0	0	0	0	0	0.08	3
GR1	151013	287	34	37	7.99	10327.4	2.48914	12.4457	4756.86	56.22	0.2	0.03	0	0	0	0	0.23	3
GR1	151103	308	36	37	7.96	9847.03	2.48914	12.4457	5378.28	55	0.2	0	0	0	0	0	0.2	3
GR1	151117	322	36	37	7.95	9053.77	2.48914	12.4457	4708.83	54.82	0.7	0.02	0	0	0	0	0.72	3
GR1	151208	343	35	37	8.06	9173.57	2.48914	12.4457	4912.06	56.17	0.9	0.01	0	0	0	0	0.91	3
GR1	151215	350	35	37	8.2	11210.4	2.48914	12.4457	5480.57	53.38	0.9	0.01	0	0	0	0	0.91	3
GR2	141230	1	33	37	7.95	6733.18	2.48914	12.4457	3117.92	58.92	0.1	0.01	0	0.2	0	0	0.31	3
GR2	150113	14	34	37	8.13	7683.32	2.48914	12.4457	4845.59	59.63	0	0	0	0	0	0	0	3
GR2	150115	16	32	37	0	7745.15	2.48914	12.4457	0	59.63	0	0	0	0	0	0	0	3
GR2	150127	28	35	37	0	8848.13	2.48914	12.4457	4148.7	57.84	0.04	0	0	0	0	0	0.04	3
GR2	150210	42	35	37	7.83	8774.62	2.48914	12.4457	5010.06	57.11	0	0	0	0	0	0	0	3
GR2	150224	56	34	37	0	9368.08	2.48914	12.4457	4470.08	56.17	0.05	0	0	0	0	0	0.05	3
GR2	150303	63	34	37	7.95	8161.44	2.48914	12.4457	4179.9	56.17	0.03	0	0	0	0	0	0.03	3
GR2	150331	91	35	37	7.76	8090.61	2.48914	12.4457	3996.28	57.57	0.02	0	0	0	0	0	0.02	3
GR2	150324	84	36	37	7.89	7546.46	2.48914	12.4457	4195.06	59.94	0.03	0	0	0	0	0	0.03	3
GR2	150405	95	33	37	0	0	2.48914	12.4457	0	57.57	0	0	0	0	0	0	0	3
GR2	150408	99	33	37	0	9442.23	2.48914	12.4457	4098.36	59.63	0	0	0	0	0	0	0	3
GR2	150414	105	34	37	8	8888.95	2.48914	12.4457	4611.05	59.63	0	0	0.07	0.1	0	0	0.17	3
GR2	150428	119	38	37	8.4	8480.34	2.48914	12.4457	4561.92	58.4	0	0	0	0	0	0	0	3
GR2	150512	133	34	37	7.87	8597.4	2.48914	12.4457	4378.42	58.61	0	0	0.5	0	0.3	0.7	1.5	3
GR2	150519	140	34	37	8.22	9665.65	2.48914	12.4457	4697.1	58.61	0	0	0.3	0.3	0	0.6	1.2	3
GR2	150609	161	35	37	8.07	8333.3	2.48914	12.4457	4330.75	54.58	0.03	0	0	0	0	0	0.03	3
GR2	150623	175	34	37	7.94	9820.6	2.48914	12.4457	4905.14	59.36	0.4	0.03	0	0	0	0	0.43	3
GR2	150630	182	34	37	0	9510.69	2.48914	12.4457	4473.59	56.41	0.04	0	0	0	0	0	0.04	3
GR2	150709	191	33	37	7.93	8611.51	2.48914	12.4457	4296.13	56.41	0.08	0	0	0	0	0	0.08	3
GR2	150723	205	34	37	8.05	8147.83	2.48914	12.4457	4213.83	56.41	0	0	0	0	0	0	0	3
GR2	150730	212	27	37	7.49	7868.45	2.48914	12.4457	4161.33	56.41	0	0	0	0	0	0	0	3
GR2	150812	225	34	37	8.01	9706.83	2.48914	12.4457	4389.16	55.8	0.1	0	0	0	0	0	0.1	3
GR2	150818	231	35	37	8.03	8822.19	2.48914	12.4457	4584.27	55.8	0.07	0	0	0	0	0	0.07	3
GR2	150825	238	35	37	0	9363.21	2.48914	12.4457	4767.85	57.86	0	0	0	0	0	0	0	3
GR2	150915	259	36	37	0	8035.32	2.48914	12.4457	3834.58	52.01	0.03	0	0	0	0	0	0.03	3
GR2	150929	273	34	37	8.11	7372.31	2.48914	12.4457	4784.79	56.22	0	0	0	0	0	0	0	3
GR2	151013	287	35	37	7.97	7249.39	2.48914	12.4457	3845.49	55.76	0.05	0	0	0	0	0	0.05	3
GR2	151103	308	35	37	8.1	7438.82	2.48914	12.4457	3923.74	54.04	0	0	0	0	0	0	0	3
GR2	151117	322	34	37	8.15	9713.83	2.48914	12.4457	5089.82	54.06	0.08	0	0.1	0	0	0	0.18	3
GR2	151208	343	36	37	8.08	10306.1	2.48914	12.4457	4847.9	54.68	0	0	0	0	0	0	0	3
GR2	151215	350	36	37	8.12	10430.7	2.48914	12.4457	4874.16	52.38	0	0	0	0	0	0	0	3

### Sheet: FTHFS__metadata
Reactor	Date	Days	CO2 (%)	Temperature (°C)	pH	Gas (mL/day)	OLR (gVS/L*day)	OLR (gVS/day)	CH4_Volume (mL/day)	CH4 (%)	Acetate (g/L)	Propionate (g/L)	I_butyrate (g/L)	Butyrate (g/L)	I_valerate (g/L)	Valerate (g/L)	VFA (g/L)	Replication (count)
GR1	141230	1	33	37	7.96	11049	4.09389	20.4694	4457.52	58.45	0.2	0.04	0	0	0	0	0.24	3
GR1	150106	7	32	37	8	11758.9	4.09389	20.4694	4554.12	59.69	0.4	0.05	0	0	0	0	0.45	3
GR1	150113	14	35	37	7.99	12687.8	4.09389	20.4694	7463.9	61.41	0.5	0.04	0	0	0	0	0.54	3
GR1	150115	16	35	37	0	12191.1	4.09389	20.4694	7463.9	61.43	0.5	0.06	0	0	0	0	0.56	3
GR1	150127	28	36	37	8.29	12782	4.09389	20.4694	6687.61	57.34	0.1	0.04	0	0	0	0	0.14	3
GR1	150210	42	37	37	8.02	14393.5	4.09389	20.4694	7630.6	57.26	0.86	0.5	0	0	0	0	1.36	3
GR1	150224	56	36	37	8.08	14727.8	4.09389	20.4694	8273.37	54.41	1.5	0.7	0.07	0.3	0.01	0	2.58	3
GR1	150303	63	37	37	8.12	13570.7	4.09389	20.4694	4575.9	54.41	0.6	0.4	0	0	0	0	1	3
GR1	150331	91	41	37	7.82	10278.2	4.09389	20.4694	5115.7	52.01	4	2.3	0.3	0.1	0.6	0.3	7.6	3
GR1	150324	84	39	37	8.13	10592.6	4.09389	20.4694	6591.14	57.85	1.9	1.4	0.1	0.03	0.2	0	3.63	3
GR1	150405	95	40	37	0	9619.26	4.09389	20.4694	0	52.01	5.2	2.5	1	1	1	0	10.7	3
GR1	150408	99	42	37	0	6587.65	4.09389	20.4694	4049.54	50.96	6.2	3.05	1	1	1	0	12.25	3
GR1	150414	105	43	37	7.7	5358.07	4.09389	20.4694	3060.72	50.96	7.3	3.1	0.8	0.8	1.4	0.4	13.8	3
GR1	150421	112	44	37	7.69	4592.23	4.09389	20.4694	2225.95	44.2	11.6	4	1	1	1	0	18.6	3
GR1	150428	119	48	37	7.4	4783.46	4.09389	20.4694	1568.44	40.98	12.4	4.6	1.5	1.7	2.6	0.6	23.4	3
GR1	150512	133	50	37	7.03	4536.81	2.48914	12.4457	1783.23	43.06	12.6	4.5	1.7	2.3	2.9	0.6	24.6	3
GR1	150519	140	49	37	7.15	4664.37	2.48914	12.4457	2005.14	43.06	11.6	4.7	1.6	2.2	2.9	0.5	23.5	3
GR1	150609	161	44	37	7.07	5120.02	2.48914	12.4457	2208.09	43.26	9	4.8	1.6	2.6	3.3	0.4	21.7	3
GR1	150623	175	42	37	7.19	4985.95	2.48914	12.4457	2543	47.5	7.9	5.1	1.6	2.2	3.2	0.5	20.5	3
GR1	150630	182	42	37	7.5	6165.41	2.48914	12.4457	2672.24	48.8	6.6	4.4	1.4	1.6	2.8	0.4	17.2	3
GR1	150709	191	40	37	7.45	6996.1	2.48914	12.4457	2888.85	48.8	5.2	4.4	1.3	0.8	2.5	0.4	14.6	3
GR1	150723	205	28	37	7.66	8256.17	2.48914	12.4457	3893.87	48.8	5.08	2.5	0	1	1	0	9.58	3
GR1	150730	212	32	37	7.85	10587.9	2.48914	12.4457	4550.27	48.8	4.2	2.86	0	0	0	0	7.06	3
GR1	150812	225	34	37	8.11	10432	2.48914	12.4457	5881.18	57.51	3.5	0.02	0	0	0	0	3.52	3
GR1	150818	231	37	37	7.99	10301.9	2.48914	12.4457	5122.08	57.51	2.5	0	0	0	0	0	2.5	3
GR1	150825	238	36	37	0	11550.3	2.48914	12.4457	5176	56.43	1.52	0	0	0	0	0	1.52	3
GR1	150915	259	38	37	7.78	8558.57	2.48914	12.4457	4551.56	55.98	0.05	0	0.005	0	0	0	0.055	3
GR1	150922	266	36	37	0	7180.05	2.48914	12.4457	3503.45	53.3	0	0	0	0	0	0	0	3
GR1	150929	273	36	37	7.9	7900.08	2.48914	12.4457	5067.61	57.25	0.08	0	0	0	0	0	0.08	3
GR1	151013	287	34	37	7.99	10327.4	2.48914	12.4457	4756.86	56.22	0.2	0.03	0	0	0	0	0.23	3
GR1	151103	308	36	37	7.96	9847.03	2.48914	12.4457	5378.28	55	0.2	0	0	0	0	0	0.2	3
GR1	151117	322	36	37	7.95	9053.77	2.48914	12.4457	4708.83	54.82	0.7	0.02	0	0	0	0	0.72	3
GR1	151208	343	35	37	8.06	9173.57	2.48914	12.4457	4912.06	56.17	0.9	0.01	0	0	0	0	0.91	3
GR1	151215	350	35	37	8.2	11210.4	2.48914	12.4457	5480.57	53.38	0.9	0.01	0	0	0	0	0.91	3
GR2	141230	1	33	37	7.95	6733.18	2.48914	12.4457	3117.92	58.92	0.1	0.01	0	0.2	0	0	0.31	3
GR2	150113	14	34	37	8.13	7683.32	2.48914	12.4457	4845.59	59.63	0	0	0	0	0	0	0	3
GR2	150115	16	32	37	0	7745.15	2.48914	12.4457	0	59.63	0	0	0	0	0	0	0	3
GR2	150127	28	35	37	0	8848.13	2.48914	12.4457	4148.7	57.84	0.04	0	0	0	0	0	0.04	3
GR2	150210	42	35	37	7.83	8774.62	2.48914	12.4457	5010.06	57.11	0	0	0	0	0	0	0	3
GR2	150224	56	34	37	0	9368.08	2.48914	12.4457	4470.08	56.17	0.05	0	0	0	0	0	0.05	3
GR2	150303	63	34	37	7.95	8161.44	2.48914	12.4457	4179.9	56.17	0.03	0	0	0	0	0	0.03	3
GR2	150331	91	35	37	7.76	8090.61	2.48914	12.4457	3996.28	57.57	0.02	0	0	0	0	0	0.02	3
GR2	150324	84	36	37	7.89	7546.46	2.48914	12.4457	4195.06	59.94	0.03	0	0	0	0	0	0.03	3
GR2	150405	95	33	37	0	0	2.48914	12.4457	0	57.57	0	0	0	0	0	0	0	3
GR2	150408	99	33	37	0	9442.23	2.48914	12.4457	4098.36	59.63	0	0	0	0	0	0	0	3
GR2	150414	105	34	37	8	8888.95	2.48914	12.4457	4611.05	59.63	0	0	0.07	0.1	0	0	0.17	3
GR2	150428	119	38	37	8.4	8480.34	2.48914	12.4457	4561.92	58.4	0	0	0	0	0	0	0	3
GR2	150512	133	34	37	7.87	8597.4	2.48914	12.4457	4378.42	58.61	0	0	0.5	0	0.3	0.7	1.5	3
GR2	150519	140	34	37	8.22	9665.65	2.48914	12.4457	4697.1	58.61	0	0	0.3	0.3	0	0.6	1.2	3
GR2	150609	161	35	37	8.07	8333.3	2.48914	12.4457	4330.75	54.58	0.03	0	0	0	0	0	0.03	3
GR2	150623	175	34	37	7.94	9820.6	2.48914	12.4457	4905.14	59.36	0.4	0.03	0	0	0	0	0.43	3
GR2	150630	182	34	37	0	9510.69	2.48914	12.4457	4473.59	56.41	0.04	0	0	0	0	0	0.04	3
GR2	150709	191	33	37	7.93	8611.51	2.48914	12.4457	4296.13	56.41	0.08	0	0	0	0	0	0.08	3
GR2	150723	205	34	37	8.05	8147.83	2.48914	12.4457	4213.83	56.41	0	0	0	0	0	0	0	3
GR2	150730	212	27	37	7.49	7868.45	2.48914	12.4457	4161.33	56.41	0	0	0	0	0	0	0	3
GR2	150812	225	34	37	8.01	9706.83	2.48914	12.4457	4389.16	55.8	0.1	0	0	0	0	0	0.1	3
GR2	150818	231	35	37	8.03	8822.19	2.48914	12.4457	4584.27	55.8	0.07	0	0	0	0	0	0.07	3
GR2	150825	238	35	37	0	9363.21	2.48914	12.4457	4767.85	57.86	0	0	0	0	0	0	0	3
GR2	150915	259	36	37	0	8035.32	2.48914	12.4457	3834.58	52.01	0.03	0	0	0	0	0	0.03	3
GR2	150929	273	34	37	8.11	7372.31	2.48914	12.4457	4784.79	56.22	0	0	0	0	0	0	0	3
GR2	151013	287	35	37	7.97	7249.39	2.48914	12.4457	3845.49	55.76	0.05	0	0	0	0	0	0.05	3
GR2	151103	308	35	37	8.1	7438.82	2.48914	12.4457	3923.74	54.04	0	0	0	0	0	0	0	3
GR2	151117	322	34	37	8.15	9713.83	2.48914	12.4457	5089.82	54.06	0.08	0	0.1	0	0	0	0.18	3
GR2	151208	343	36	37	8.08	10306.1	2.48914	12.4457	4847.9	54.68	0	0	0	0	0	0	0	3
GR2	151215	350	36	37	8.12	10430.7	2.48914	12.4457	4874.16	52.38	0	0	0	0	0	0	0	3
